# Sex and genetic specific effects on behavioral, but not metabolic, responses to a high fat diet in heterogeneous stock rats

**DOI:** 10.1101/2022.03.25.485743

**Authors:** Aaron W Deal, Andrew Thurman, Osborne Seshie, Alexandria Szalanczy, Angela Beeson, Mackenzie Cockerham, Ellen L Risemberg, Anne Lenzo, Noelle Ozimek, Carl Langefeld, William Valdar, Leah C Solberg Woods

**Affiliations:** Department of Internal Medicine, Wake Forest School of Medicine, Winston Salem, NC, 27101; Department of Internal Medicine, University of Iowa College of Medicine, Iowa City, IA, 52242; Department of Genetics, University of North Carolina at Chapel Hill, Chapel Hill, NC, 27599; Curriculum in Bioinformatics and Computational Biology, University of North Carolina at Chapel Hill, Chapel Hill, NC, 27599; Department of Biostatistical Sciences, Wake Forest School of Medicine, Winston Salem, NC, 27101

**Keywords:** Diet-induced obesity, Diet, Outbred, Heterogeneous Stock, Heritability, Gene by diet, Obesity, Depression, Anxiety

## Abstract

Obesity is a growing epidemic associated with a range of comorbidities, including anxiety and depression. Genetics and environmental factors such as diet contribute to both adiposity and anxiety/depression. Heterogeneous stock (HS) rats are an outbred colony and useful for genetic mapping of complex traits. We have previously shown that HS male rats exhibit worsened metabolic and behavioral health in response to high fat diet (HFD). This study aims to determine if females have similar response to diet and if response to diet interacts with genetic background. We measured multiple metabolic (body weight, fat pad weight, glucose tolerance, fasting glucose and insulin) and behavioral (elevated plus maze, open field test, and forced swim test) outcomes in a large cohort of male and female rats on either HFD or low fat diet (LFD). We estimated overall heritability as well as heritability of response to diet for each outcome. Both sexes showed worsened metabolic measures when fed HFD compared to LFD. In contrast, only males exhibited altered behavioral responses to HFD relative to LFD, with no effect in females. Most metabolic and behavioral measures showed overall heritability in both sexes. In contrast, although there was some evidence for gene by diet (GxD) interactions for behavioral measures in males, GxD interactions were generally not found for the metabolic measures. These data demonstrate an important role of diet, sex and genetics in metabolic and behavioral phenotypes in HS rats, with a potential role of gene by diet interactions for behavioral outcomes only in males.
