## Supplemental Table 1 for "Sex and genetic specific effects on behavioral, but not metabolic, responses to a high fat diet in heterogeneous stock rats"

### Sheet: Sheet1
	Male		Female
	HFD	LFD	HFD	LFD
Body Weight	175	150	80	82
RetroFat	162	136	68	70
Glucose Tolerance	116	94	74	76
Fasting Glucose	113	92	74	76
Fasting Insulin	103	76	34	29
EPM Closed Arm Time	127	126	90	92
EPM Open Arm Time	127	126	90	92
OFT Rest Episode Count	121	120	92	94
OFT Rearing Episode Count	121	120	92	94
OFT Movement Episode Count	121	120	92	94
FST Float	171	146	80	82
FST Climb	171	146	80	82
FST Swim	171	146	80	82
