## Supplemental Table 2 for "Sex and genetic specific effects on behavioral, but not metabolic, responses to a high fat diet in heterogeneous stock rats"

### Sheet: Sheet1
Phenotype	Sex	Transformation
Body Weight	Male	Natural Log
	Female	Natural Log
Retroperitoneal Fat	Male	Natural Log
	Female	Natural Log
Gonadal Fat	Male	Square Root
	Female	Square Root
Omental Fat	Male	Square Root
	Female	Natural Log
Fasting Insulin	Male	Natural Log
	Female	Square Root
Fasting Glucose	Male	Inverse
	Female	Natural Log
Glucose tolerance (IPGTT AUC)	Male	Natural Log
	Female	Natural Log
EPM Closed arm time	Male	Raw (none)
	Female	Raw (none)
EPM Open arm time	Male	Raw (none)
	Female	Raw (none)
FST Float	Male	Natural Log
	Female	Square Root
FST Swim	Male	Squared
	Female	Squared
FST Climb	Male	Natural Log
	Female	Natural Log
OFT Movement Episode Count	Male	Square Root
	Female	Natural Log
OFT Rearing Episode Count	Male	Raw (none)
	Female	Raw (none)
OFT Rest Episode Count	Male	Square Root
	Female	Natural Log
