## Supplemental Table 3 for "Sex and genetic specific effects on behavioral, but not metabolic, responses to a high fat diet in heterogeneous stock rats"

### Sheet: Male Supp Correl
		Metabolic							EPM				SpT		FST			OFT (5min)					OFT (30min)
	Male all	Final body weight	Retroperitoneal fat	Gonadal fat	Omental fat	Fasting insulin	Fasting glucose	IPGTT AUC	Closed arm time	Open arm time	Closed arm entries	Open arm entries	Latency to groom	Total grooming time	Swim	Climb	Float	Rest episode count (5min)	Movement episode count (5min)	Rearing episode count (5min)	Total distance (5min)	Center time (5min)	Movement episode count (30min)	Rearing episode count (30min)	Total distance (30min)
Metabolic	Final body weight	1
	Retroperitoneal fat	0.603251	1
	Gonadal fat	0.486578	0.67634	1
	Omental fat	0.526565	0.752505	0.714297	1
	Fasting insulin	0.327752	0.419658	0.349675	0.322534	1
	Fasting glucose	0.236455	0.180575	0.24865	0.133241	0.462515	1
	IPGTT AUC	0.356266	0.274627	0.330393	0.219627	0.358806	0.545508	1
EPM	Closed arm time	-0.0223437	0.0348075	0.0634643	0.0535158	0.00958554	0.103894	-0.123931	1
	Open arm time	0.0392231	-0.0248042	-0.0540308	-0.0430536	-0.0133915	-0.0964174	0.135194	-0.984548	1
	Closed arm entries	0.00917896	0.0651104	0.0558264	0.0678294	-0.0167888	0.159116	0.0123666	0.472889	-0.460845	1
	Open arm entries	0.0496979	-0.0368963	-0.110109	-0.0462116	-0.0166686	-0.106432	0.0499191	-0.741886	0.758957	-0.191751	1
SpT	Latency to groom	0.0403785	-0.0134896	0.064788	-0.0698451	0.156617	-0.0454401	-0.107878	-0.138586	0.13968	-0.0230258	0.0739093	1
	Total grooming time	-0.0874909	0.0160832	-0.044784	-0.00398833	-0.157938	-0.0128308	0.285536	0.097477	-0.0945439	0.0231656	-0.151801	-0.567761	1
FST	Swim	-0.198851	-0.434946	-0.360926	-0.299539	-0.399153	-0.383732	-0.375636	0.0135011	-0.0347722	-0.108813	-0.023123	0.0422442	-0.130417	1
	Climb	0.0682464	0.0191323	-0.0637856	-0.0842148	0.314088	0.391043	0.201247	-0.0825037	0.0995307	-0.0591595	0.0788923	-0.0161293	-0.0314513	-0.270405	1
	Float	0.17798	0.444249	0.408675	0.351468	0.288263	0.23781	0.308185	0.0123628	0.00233719	0.127173	-0.00246401	-0.0305159	0.127123	-0.911801	-0.144371	1
OFT (5min)	Rest episode count (5min)	-0.0557172	0.0781938	0.00334324	0.0106996	0.00619296	0.0564088	0.00452535	0.110415	-0.123347	0.0106304	-0.0752959	-0.0247596	0.0256028	0.0511348	-0.142409	-0.00717799	1
	Movement episode count (5min)	-0.0573148	0.0782708	0.00616498	0.0119329	-0.00251948	0.059139	0.00473895	0.109944	-0.122847	0.0145109	-0.0733701	-0.0247889	0.0260562	0.0487288	-0.144901	-0.00415889	0.998364	1
	Rearing episode count (5min)	0.109795	-0.0993982	-0.0842199	-0.0453664	-0.0841312	-0.0759218	-0.0664664	-0.100253	0.104815	0.0386212	0.156139	0.138798	-0.130256	0.0523241	0.0557288	-0.0690197	-0.677369	-0.67249	1
	Total distance (5min)	0.0664356	-0.0709468	-0.00400424	0.0067087	0.0118443	-0.0752	0.0507672	-0.0447876	0.056766	0.192415	0.149007	0.0416811	-0.0892296	-0.0387833	0.103642	0.00737037	-0.710865	-0.707862	0.651914	1
	Center time (5min)	0.0330716	-0.00121722	0.021734	-0.00685731	-0.00722566	0.128652	0.0742159	-0.0255664	0.0344007	-0.0211612	0.0166699	-0.0879747	0.181256	0.0206335	-0.0645619	-0.00866742	0.0200681	0.0131967	-0.128607	-0.145461	1
OFT (30min)	Movement episode count (30min)	-0.161858	-0.0229778	-0.124902	-0.104807	0.021435	0.0307098	-0.137243	0.00722756	-0.0291337	-0.0145678	0.0655735	-0.120104	-0.0188779	0.0294744	-0.129985	0.000922727	0.349884	0.35349	-0.140389	-0.209567	0.0435418	1
	Rearing episode count (30min)	-0.11511	-0.170845	-0.107323	-0.0916545	-0.136213	-0.159618	-0.166998	-0.00820935	0.00208495	-0.0048559	0.0957261	0.126755	-0.152363	0.065132	-0.0193158	-0.0520953	-0.399781	-0.389246	0.676216	0.47119	-0.152484	0.206745	1
	Total distance (30min)	-0.17168	-0.21109	-0.147462	-0.119032	-0.0571296	-0.17359	-0.0413756	0.0614007	-0.0695896	0.148288	0.0363708	0.0331263	-0.00794023	0.00901382	-0.0240069	-0.00146535	-0.511841	-0.500513	0.542471	0.763056	-0.218566	0.0673981	0.731101	1
		Metabolic							EPM				SpT		FST			OFT (5min)					OFT (30min)
	Male HFD	Final body weight	Retroperitoneal fat	Gonadal fat	Omental fat	Fasting insulin	Fasting glucose	IPGTT AUC	Closed arm time	Open arm time	Closed arm entries	Open arm entries	Latency to groom	Total grooming time	Swim	Climb	Float	Rest episode count (5min)	Movement episode count (5min)	Rearing episode count (5min)	Total distance (5min)	Center time (5min)	Movement episode count (30min)	Rearing episode count (30min)	Total distance (30min)
Metabolic	Final body weight	1
	Retroperitoneal fat	0.581429	1
	Gonadal fat	0.381742	0.564608	1
	Omental fat	0.487361	0.725781	0.695137	1
	Fasting insulin	0.320056	0.327016	0.249853	0.228982	1
	Fasting glucose	0.131849	-0.0496319	0.0616136	-0.026637	0.486486	1
	IPGTT AUC	0.280923	0.153497	0.266608	0.209609	0.342411	0.507085	1
EPM	Closed arm time	0.0135289	-0.0405829	0.00619395	0.0138947	-0.0680474	0.156241	-0.0381994	1
	Open arm time	0.0173763	0.0642944	0.0221733	0.00668236	0.0710146	-0.147363	0.0414393	-0.984123	1
	Closed arm entries	0.0220265	0.0161967	0.0187009	0.0599399	-0.104784	0.247985	0.114278	0.408171	-0.385952	1
	Open arm entries	0.0636341	0.0642792	-0.117791	-0.00684227	0.00437672	-0.244284	-0.0866652	-0.723627	0.743897	-0.107373	1
SpT	Latency to groom	0.113792	0.0567086	0.103412	0.0337593	0.151026	-0.233882	-0.273506	-0.218544	0.218354	0.0167367	0.109507	1
	Total grooming time	-0.119257	-0.0139506	0.00100847	0.0220653	-0.144979	0.271664	0.393389	0.154548	-0.157514	0.0581511	-0.152324	-0.62593	1
FST	Swim	-0.212309	-0.341127	-0.29154	-0.253745	-0.392833	-0.377308	-0.374792	0.029922	-0.0627944	-0.121796	-0.00198586	-0.02793	-0.129183	1
	Climb	0.0663299	-0.00412147	-0.106421	-0.119319	0.302145	0.517988	0.177171	-0.0749367	0.0983773	-0.104429	0.0664874	-0.195604	0.141843	-0.242954	1
	Float	0.187587	0.353767	0.355064	0.319333	0.266642	0.153509	0.312745	-0.0102003	0.0348779	0.148161	-0.0139188	0.0907526	0.0709693	-0.906958	-0.184564	1
OFT (5min)	Rest episode count (5min)	-0.0707583	0.0808889	-0.0763291	-0.040714	0.0580044	0.0575904	-0.0386319	0.0474286	-0.0616788	-0.0143745	-0.0218966	-0.0407406	-0.0546109	0.0884709	-0.0929816	-0.0673402	1
	Movement episode count (5min)	-0.0650194	0.0815744	-0.0697983	-0.0407571	0.0542703	0.0646127	-0.0324142	0.0413468	-0.0550711	-0.0109057	-0.0186155	-0.0360263	-0.0518399	0.084892	-0.0936114	-0.063949	0.9982	1
	Rearing episode count (5min)	0.096893	-0.157365	-0.159823	-0.0612868	-0.194475	-0.0769255	-0.057162	-0.0813234	0.101942	0.0711716	0.160894	0.21638	-0.096532	0.0252925	0.0219068	-0.0296051	-0.67454	-0.668629	1
	Total distance (5min)	0.0984323	-0.135263	-0.0259337	0.0481349	-0.0654187	-0.075215	0.0912321	-0.0208563	0.0333702	0.180155	0.119705	0.0110736	-0.0778016	-0.0580284	0.0536403	0.0485923	-0.749705	-0.74871	0.684678	1
	Center time (5min)	-0.0545837	-0.039299	-0.0769509	-0.0776373	-0.162138	0.145568	0.0628924	-0.0726164	0.0819883	-0.0281783	0.0378818	-0.0346987	0.207363	-0.0114821	0.00990723	-0.00948168	0.143578	0.139879	-0.209288	-0.27285	1
OFT (30min)	Movement episode count (30min)	-0.190646	-0.115421	-0.324329	-0.16413	-0.027272	0.0215312	-0.222671	0.0101317	-0.0555429	-0.0386213	0.0272229	0.0243752	-0.105111	0.166791	-0.120526	-0.145781	0.402962	0.405366	-0.123232	-0.280337	0.000823643	1
	Rearing episode count (30min)	0.0356647	-0.188079	-0.120081	-0.023835	-0.196486	-0.153314	-0.0929382	-0.0268624	0.0254347	0.0115232	0.12138	0.187894	-0.240806	0.0182314	-0.00882402	-0.00648586	-0.500291	-0.494862	0.811831	0.545328	-0.238886	0.0960779	1
	Total distance (30min)	-0.0551997	-0.234413	-0.126029	0.0266356	-0.0180402	-0.14124	0.0341748	0.0651082	-0.0699693	0.11047	0.0271257	0.0641567	-0.239141	-0.0196848	0.00386683	0.0236224	-0.637904	-0.632042	0.7124	0.811287	-0.344745	-0.0867498	0.755157	1
		Metabolic							EPM				SpT		FST			OFT (5min)					OFT (30min)
	Male LFD	Final body weight	Retroperitoneal fat	Gonadal fat	Omental fat	Fasting insulin	Fasting glucose	IPGTT AUC	Closed arm time	Open arm time	Closed arm entries	Open arm entries	Latency to groom	Total grooming time	Swim	Climb	Float	Rest episode count (5min)	Movement episode count (5min)	Rearing episode count (5min)	Total distance (5min)	Center time (5min)	Movement episode count (30min)	Rearing episode count (30min)	Total distance (30min)
Metabolic	Final body weight	1
	Retroperitoneal fat	0.53186	1
	Gonadal fat	0.513787	0.722343	1
	Omental fat	0.490076	0.71988	0.654678	1
	Fasting insulin	0.236726	0.41375	0.38521	0.343785	1
	Fasting glucose	0.293661	0.352605	0.382133	0.249964	0.330272	1
	IPGTT AUC	0.3399	0.126527	0.185917	-0.0154046	0.228768	0.512584	1
EPM	Closed arm time	-0.094427	0.0469437	0.0733566	0.0543706	0.115468	0.0260912	-0.271665	1
	Open arm time	0.0999157	-0.0436329	-0.0794263	-0.0511936	-0.122835	-0.0208769	0.291191	-0.984877	1
	Closed arm entries	-0.0219383	0.093599	0.0662733	0.0482818	0.150535	0.0345679	-0.149816	0.542881	-0.5416	1
	Open arm entries	0.0991212	0.015725	0.00609431	0.0056167	-0.00720661	0.0766302	0.264081	-0.758839	0.772196	-0.273884	1
SpT	Latency to groom	-0.038074	-0.142511	0.01661	-0.225088	0.182103	0.0975276	0.0025222	-0.0524152	0.056697	-0.0700846	0.0451687	1
	Total grooming time	-0.149158	-0.150397	-0.276965	-0.154026	-0.171188	-0.27223	0.211619	-0.0117233	0.0164274	-0.0484387	-0.102205	-0.516229	1
FST	Swim	-0.0324053	-0.410509	-0.296232	-0.197444	-0.232159	-0.291166	-0.214825	0.0403604	-0.0509517	-0.0772282	-0.154063	0.1614	-0.0403271	1
	Climb	0.103568	0.15136	0.0554188	0.021733	0.41938	0.156625	0.304615	-0.0757142	0.0856181	-0.00506289	0.0634261	0.187757	-0.225627	-0.407995	1
	Float	-0.00647523	0.385286	0.307839	0.210989	0.101574	0.263377	0.0961277	-0.00478049	0.0104761	0.0843321	0.126039	-0.242411	0.129302	-0.899188	-0.0256866	1
OFT (5min)	Rest episode count (5min)	-0.103579	-0.101548	-0.019785	-0.0223413	-0.178993	0.0515937	0.0533442	0.164301	-0.175495	0.0362203	-0.102783	-0.00937563	0.0871767	0.0907692	-0.171994	-0.00558898	1
	Movement episode count (5min)	-0.110659	-0.097982	-0.0194822	-0.0172933	-0.193323	0.0507708	0.0470839	0.169573	-0.181221	0.0403549	-0.102611	-0.0150137	0.0840697	0.0863758	-0.176656	0.00104926	0.998592	1
	Rearing episode count (5min)	0.195759	0.152237	0.123827	0.0793493	0.222404	-0.0476071	-0.0420562	-0.104541	0.0914757	0.00526188	0.12567	0.0514475	-0.142776	0.00982451	0.0652725	-0.0451844	-0.670643	-0.667336	1
	Total distance (5min)	0.0831779	0.116635	0.0972878	0.0128731	0.228082	-0.0752425	0.00323185	-0.0571949	0.0685654	0.211044	0.159224	0.0761202	-0.0795045	-0.0873738	0.136633	0.0191468	-0.659425	-0.654812	0.606015	1
	Center time (5min)	0.122047	0.0346238	0.140296	0.0830456	0.28385	0.0792441	0.0510437	0.0235334	-0.014737	-0.0136728	0.00216518	-0.179667	0.111412	0.106005	-0.139946	-0.0371167	-0.139446	-0.147668	-0.0236982	0.0126179	1
OFT (30min)	Movement episode count (30min)	-0.126137	0.128371	0.0893391	-0.0247604	0.100831	0.0715148	-0.0108689	0.00754067	-0.00465383	0.0142439	0.099805	-0.258152	0.0627681	-0.235383	-0.149206	0.302024	0.288765	0.294325	-0.1671	-0.118265	0.0961652	1
	Rearing episode count (30min)	-0.219796	-0.0397612	0.00556353	-0.0959471	0.0396446	-0.116929	-0.192717	0.0337708	-0.0472431	-0.0192865	0.0349508	0.0817046	-0.0714708	0.0297681	-0.0644676	-0.00459972	-0.266186	-0.252781	0.504567	0.368908	-0.0447894	0.335261	1
	Total distance (30min)	-0.266285	-0.142386	-0.121711	-0.290851	-0.0578655	-0.199669	-0.111112	0.0750908	-0.0888722	0.200845	0.0185571	0.00211118	0.268023	-0.0354305	-0.075486	0.0583873	-0.340851	-0.326346	0.315238	0.696477	-0.0564265	0.253442	0.691998	1
