## Supplemental Table 4 for "Sex and genetic specific effects on behavioral, but not metabolic, responses to a high fat diet in heterogeneous stock rats"

### Sheet: Female Supp Correl
		Metabolic							EPM				SpT		FST			OFT (5min)					OFT (30min)
	Female all	Final body weight	Retroperitoneal fat	Gonadal fat	Omental fat	IPGTT AUC	Fasting glucose	Fasting insulin	Closed arm time	Open arm time	Closed arm entries	Open arm entries	Latency to groom	Total grooming time	Swim	Climb	Float	Rest episode count (5min)	Movement episode count (5min)	Rearing episode count (5min)	Total distance (5min)	Center time (5min)	Total distance (30min)	Movement episode count (30min)	Rearing episode count (30min)
Metabolic	Final body weight	1
	Retroperitoneal fat	0.576371	1
	Gonadal fat	0.442044	0.668104	1
	Omental fat	0.506775	0.740362	0.764152	1
	IPGTT AUC	0.0732008	0.104956	0.236887	0.221292	1
	Fasting glucose	0.150228	0.18506	0.0801902	0.255942	0.515363	1
	Fasting insulin	0.0520438	0.0677995	-0.0179238	0.0261281	0.16058	0.157887	1
EPM	Closed arm time	0.271478	-0.193363	-0.145677	-0.239809	0.0182388	-0.127603	0.0655788	1
	Open arm time	-0.288158	0.200528	0.155182	0.250056	-0.0151725	0.124237	-0.0671112	-0.98762	1
	Closed arm entries	-0.0440079	-0.0893804	0.0231049	-0.150321	-0.0330329	-0.00919293	0.0672649	0.377523	-0.336121	1
	Open arm entries	-0.257949	0.138114	0.0785923	0.0953109	0.0262568	0.109131	0.0383775	-0.751468	0.769098	-0.154356	1
SpT	Latency to groom	0.0818583	0.0910776	0.278507	0.272648	0.0427134	-0.0252588	0.582019	-0.0742569	0.0818658	0.0512449	-0.118522	1
	Total grooming time	-0.091735	0.00128647	-0.146317	-0.187686	-0.137387	-0.133105	-0.195108	0.108728	-0.0850664	0.142624	-0.0704398	-0.507497	1
FST	Swim	0.140626	-0.345834	-0.399828	-0.3892	-0.0961897	-0.125077	-0.0446972	0.277832	-0.288145	0.074173	-0.207573	-0.262752	0.227008	1
	Climb	-0.0369167	0.00128144	-0.129736	-0.0930308	-0.0818381	0.0044313	-0.160367	-0.148239	0.13988	-0.135817	0.106569	-0.302253	0.131377	0.121779	1
	Float	-0.120635	0.325056	0.408585	0.39027	0.103051	0.113114	0.083445	-0.221958	0.233233	-0.0326913	0.164996	0.330015	-0.245999	-0.969807	-0.35425	1
OFT (5min)	Rest episode count (5min)	-0.0117675	-0.0201968	0.0819675	0.0489772	0.0140479	0.236444	0.016452	-0.120228	0.128827	0.00589602	0.100255	-0.149232	0.129132	-0.00488508	-0.0126041	-0.000950649	1
	Movement episode count (5min)	-0.010304	-0.0198147	0.0829077	0.0491809	0.00994261	0.235798	0.0112686	-0.121557	0.130173	0.00459036	0.0999618	-0.149839	0.13228	-0.00471815	-0.0106127	-0.00131344	0.999721	1
	Rearing episode count (5min)	0.0240304	0.0649061	0.203752	0.112639	-0.0271783	0.0348379	-0.119848	-0.110355	0.114167	0.0343227	0.145244	-0.273762	0.14577	0.00524974	0.026935	-0.00895316	0.0873222	0.0920587	1
	Total distance (5min)	0.116822	0.00875918	0.106352	0.0487739	0.0254237	-0.0225434	-0.205405	0.07944	-0.0797574	0.0548397	-0.00746477	0.0731226	-0.156543	0.0869634	0.0128705	-0.0812641	-0.328815	-0.32675	0.342786	1
	Center time (5min)	-0.103824	-0.000156189	0.0965597	0.0188509	0.000704845	-0.0711225	-0.218386	-0.200542	0.203957	-0.0595057	0.0840675	0.120643	-0.168541	0.13772	-0.0695584	-0.11248	-0.213515	-0.211903	0.0377857	0.0220371	1
OFT (30min)	Total distance (30min)	0.199663	0.0659852	0.0930966	0.0101602	-0.0424731	-0.140881	-0.168286	0.119188	-0.118165	0.112817	-0.100615	0.0843371	-0.0483928	0.109357	-0.0291294	-0.0941619	-0.317274	-0.316935	0.258462	0.649405	-0.0388421	1
	Movement episode count (30min)	-0.0307074	0.123703	0.228629	0.161977	0.0428132	0.214394	0.049507	-0.154552	0.163073	0.0374648	0.151237	-0.140128	0.141885	-0.0654202	-0.0172983	0.0516706	0.782736	0.783469	0.267014	-0.102452	-0.00270946	-0.0858581	1
	Rearing episode count (30min)	0.122643	0.09703	0.197793	0.12181	-0.161696	-0.124291	-0.106832	-0.00786975	0.00927241	0.0747894	0.0102636	0.0322104	0.00994991	-0.0031249	-0.0291093	0.0127555	0.0336384	0.0367587	0.401475	0.244389	0.00133428	0.625628	0.230728	1
		Metabolic							EPM				SpT		FST			OFT (5min)					OFT (30min)
	Female HFD	Final body weight	Retroperitoneal fat	Gonadal fat	Omental fat	IPGTT AUC	Fasting glucose	Fasting insulin	Closed arm time	Open arm time	Closed arm entries	Open arm entries	Latency to groom	Total grooming time	Swim	Climb	Float	Rest episode count (5min)	Movement episode count (5min)	Rearing episode count (5min)	Total distance (5min)	Center time (5min)	Total distance (30min)	Movement episode count (30min)	Rearing episode count (30min)
Metabolic	Final body weight	1
	Retroperitoneal fat	0.622327	1
	Gonadal fat	0.43844	0.650164	1
	Omental fat	0.577104	0.711522	0.736687	1
	IPGTT AUC	0.144316	-0.0745613	0.221679	0.189454	1
	Fasting glucose	0.209124	0.0452769	-0.0569431	0.176532	0.275594	1
	Fasting insulin	0.136387	0.279573	0.173034	0.339679	0.221458	0.472018	1
EPM	Closed arm time	0.227371	-0.22646	-0.179625	-0.2651	-0.099944	-0.199804	-0.396682	1
	Open arm time	-0.257013	0.236554	0.198461	0.282264	0.107029	0.192938	0.357017	-0.975268	1
	Closed arm entries	-0.116362	-0.177472	-0.0914887	-0.294631	-0.235668	-0.244235	-0.126764	0.328361	-0.24875	1
	Open arm entries	-0.230849	0.131698	0.0403801	0.0750577	-0.0690058	0.0456699	0.358864	-0.723101	0.760122	-0.00503009	1
SpT	Latency to groom	0.209613	0.31709	0.492809	0.458774	0.370571	0.362761	0.814313	-0.259473	0.289209	-0.143133	0.0721634	1
	Total grooming time	-0.16541	-0.0240048	-0.101862	-0.175185	-0.197644	-0.287884	-0.380582	0.175373	-0.14397	0.267189	-0.170467	-0.381935	1
FST	Swim	0.157764	-0.393036	-0.40715	-0.43904	-0.110131	-0.180782	-0.322823	0.274808	-0.302929	0.141004	-0.161283	-0.588947	0.266342	1
	Climb	-0.071089	-0.0302845	-0.232977	-0.133859	0.00286712	0.046359	-0.0964446	-0.124456	0.110783	-0.0800082	0.0848707	-0.131884	0.00849909	0.243379	1
	Float	-0.130378	0.370364	0.424685	0.434825	0.0892609	0.147224	0.316692	-0.229809	0.258296	-0.115814	0.130372	0.589661	-0.246385	-0.97598	-0.442549	1
OFT (5min)	Rest episode count (5min)	0.0561456	0.0515464	0.101935	0.0791692	-0.0109971	0.181683	0.165072	-0.00500698	0.00387796	0.0740792	0.061221	-0.115575	0.16086	0.03293	0.0124289	-0.0465898	1
	Movement episode count (5min)	0.0596145	0.0517929	0.102133	0.0779004	-0.0140079	0.179703	0.15834	-0.00615491	0.00508877	0.0704137	0.0632992	-0.119571	0.166688	0.0359298	0.015631	-0.0498286	0.999571	1
	Rearing episode count (5min)	-0.108786	-0.0236323	0.212964	0.0551207	-0.005424	-0.103239	-0.101613	-0.0789499	0.0784436	0.0632264	0.166576	-0.130678	0.198498	0.0654591	0.0750225	-0.0763212	0.0704543	0.0746719	1
	Total distance (5min)	0.0194767	-0.0625113	0.0311982	-0.0722368	0.0160346	-0.0360515	-0.269998	0.0339749	-0.0268658	0.0316903	0.0190254	0.171875	-0.0576832	0.0436151	0.0478338	-0.0473072	-0.257918	-0.255848	0.473148	1
	Center time (5min)	-0.11831	0.0375435	0.131077	-0.023683	0.0143493	-0.040746	-0.210919	-0.266017	0.26701	-0.033032	0.175926	0.153908	-0.0365772	-0.0208116	-0.080286	0.0379895	-0.344802	-0.340085	-0.0203157	0.0211599	1
OFT (30min)	Total distance (30min)	0.0801324	0.112694	0.0825346	-0.0653246	-0.0601032	-0.0968782	-0.225654	0.0997555	-0.0835278	0.213045	-0.0188262	0.0115821	0.0793724	0.160863	0.00963306	-0.15111	-0.243408	-0.241737	0.297204	0.592491	-0.0982186	1
	Movement episode count (30min)	-0.0282602	0.160088	0.218363	0.137385	-0.0030777	0.151434	0.0806793	-0.137037	0.148225	0.0368021	0.189845	-0.115364	0.213667	-0.031936	0.0454713	0.00163569	0.783313	0.784881	0.284355	-0.0506469	0.0130091	-0.0112803	1
	Rearing episode count (30min)	0.0550746	0.151558	0.235129	0.0645838	-0.120923	-0.109249	-0.091024	0.0497784	-0.0382668	0.174849	0.0451455	-0.183252	0.28115	0.158386	-0.0196032	-0.14351	0.0967642	0.100985	0.635251	0.217927	-0.017522	0.610235	0.318308	1
		Metabolic							EPM				SpT		FST			OFT (5min)					OFT (30min)
	Female LFD	Final body weight	Retroperitoneal fat	Gonadal fat	Omental fat	IPGTT AUC	Fasting glucose	Fasting insulin	Closed arm time	Open arm time	Closed arm entries	Open arm entries	Latency to groom	Total grooming time	Swim	Climb	Float	Rest episode count (5min)	Movement episode count (5min)	Rearing episode count (5min)	Total distance (5min)	Center time (5min)	Total distance (30min)	Movement episode count (30min)	Rearing episode count (30min)
Metabolic	Final body weight	1
	Retroperitoneal fat	0.340324	1
	Gonadal fat	0.271546	0.563427	1
	Omental fat	0.241982	0.738389	0.783325	1
	IPGTT AUC	-0.112819	0.0311991	-0.0295578	0.0506012	1
	Fasting glucose	0.0203638	0.171058	0.00821476	0.255283	0.604461	1
	Fasting insulin	-0.00845463	-0.077775	-0.123832	-0.256565	0.13488	-0.103894	1
EPM	Closed arm time	0.305773	-0.200443	-0.134129	-0.25289	0.0910253	-0.111965	0.411916	1
	Open arm time	-0.309351	0.211384	0.139765	0.259117	-0.0807563	0.119724	-0.402	-0.997555	1
	Closed arm entries	0.0206542	-0.00231646	0.146091	0.0415051	0.143745	0.189016	0.206777	0.426405	-0.421276	1
	Open arm entries	-0.278545	0.183337	0.13298	0.143877	0.166517	0.208677	-0.19248	-0.773962	0.776297	-0.296723	1
SpT	Latency to groom	0.0493149	-0.0306954	0.235283	0.190942	-0.209091	-0.273259	0.150033	0.0343196	-0.0506584	0.167189	-0.283347	1
	Total grooming time	-0.0440012	-0.032437	-0.313114	-0.295112	-0.130697	-0.018161	0.505655	0.042455	-0.0216835	0.0232165	0.0534916	-0.620277	1
FST	Swim	0.13353	-0.313876	-0.413157	-0.346065	-0.0809466	-0.0727343	0.171736	0.282123	-0.27728	0.0109105	-0.248754	-0.053145	0.206319	1
	Climb	0.0154114	0.171866	0.0532448	0.0234301	-0.109383	0.0206986	-0.209174	-0.160892	0.155231	-0.181311	0.118182	-0.460476	0.257521	0.0174684	1
	Float	-0.126505	0.254837	0.385456	0.329653	0.104002	0.0672103	-0.0881911	-0.218954	0.21522	0.0488427	0.199434	0.170924	-0.266556	-0.964223	-0.276303	1
OFT (5min)	Rest episode count (5min)	-0.0618314	-0.0685076	0.123678	0.0591802	0.0597923	0.32332	-0.106368	-0.20207	0.218311	-0.0480949	0.128363	-0.202952	0.119674	-0.0363884	-0.0330414	0.0391484	1
	Movement episode count (5min)	-0.0608569	-0.06495	0.127559	0.0634555	0.0551947	0.324451	-0.110209	-0.202727	0.218872	-0.0470479	0.126129	-0.201733	0.121362	-0.0383192	-0.0320721	0.0410254	0.999837	1
	Rearing episode count (5min)	0.139996	0.166918	0.218756	0.201067	-0.00765795	0.175376	-0.14025	-0.130613	0.137257	0.0124572	0.129475	-0.329403	0.11309	-0.0445434	-0.0110151	0.0501245	0.0979185	0.102743	1
	Total distance (5min)	0.213866	0.0584159	0.166597	0.188689	0.060877	0.00247344	-0.172223	0.116681	-0.123467	0.0754505	-0.0291765	0.0511328	-0.257258	0.126727	-0.0171228	-0.11321	-0.378291	-0.375983	0.252258	1
	Center time (5min)	-0.0909015	-0.0734696	0.0632772	0.0707014	-0.0222604	-0.116639	-0.224459	-0.152434	0.156932	-0.0813758	0.0189014	0.134503	-0.281167	0.268576	-0.0673902	-0.240112	-0.104783	-0.106381	0.0761952	0.0209103	1
OFT (30min)	Total distance (30min)	0.314274	-0.00879892	0.0972191	0.0983314	0.0239787	-0.145436	-0.150027	0.138145	-0.148161	0.043972	-0.157942	0.24326	-0.236745	0.0679096	-0.0642277	-0.044708	-0.363479	-0.363659	0.232235	0.686771	-0.00502254	1
	Movement episode count (30min)	-0.0416555	0.0534777	0.258735	0.212148	0.0771384	0.28919	0.0308907	-0.176559	0.183155	0.0378443	0.116944	-0.150259	0.0496777	-0.101455	-0.0718069	0.10709	0.802848	0.804009	0.262169	-0.15123	-0.0162555	-0.145956	1
	Rearing episode count (30min)	0.215555	0.136392	0.258344	0.287189	-0.0786606	-0.0388617	-0.128685	-0.037366	0.0308701	0.00679728	-0.0168661	0.149502	-0.181149	-0.13152	-0.0585362	0.148133	-0.00449171	-0.00210345	0.261213	0.257965	0.00820642	0.630221	0.18227	1
